# Targeted proteomics as a tool to detect SARS-CoV-2 proteins in clinical specimens

**DOI:** 10.1101/2020.04.23.057810

**Authors:** Karel Bezstarosti, Mart M. Lamers, Wouter A.S. Doff, Peter Wever, Khoa Thai, Jeroen J. A. van Kampen, Bart L. Haagmans, Jeroen A. A. Demmers

## Abstract

The rapid, sensitive and specific detection of SARS-CoV-2 is critical in responding to the current COVID-19 outbreak. In this proof-of-concept study, we explored the potential of targeted mass spectrometry based (MS) proteomics for the detection of SARS-CoV-2 proteins in both research samples and clinical specimens. First, we assessed the limit of detection for several SARS-CoV-2 proteins by parallel reaction monitoring (PRM) MS in infected Vero E6 cells. For tryptic peptides of Nucleocapsid protein, the limit of detection was in the mid-attomole range (9E-13 g). Next, this PRM methodology was applied to the detection of viral proteins in various COVID-19 patient clinical specimens, such as sputum and nasopharyngeal swabs. SARS-CoV-2 proteins were detected in these samples with high sensitivity in all specimens with PCR Ct values <24 and in several samples with higher CT values. A clear relationship was observed between summed MS peak intensities for SARS-CoV-2 proteins and Ct values reflecting the abundance of viral RNA. Taken together, these results suggest that targeted MS based proteomics may have the potential to be used as an additional tool in COVID-19 diagnostics.
