## Supplemental Table 2 for "Targeted proteomics as a tool to detect SARS-CoV-2 proteins in clinical specimens"

### Sheet: Isolation mz values
m/z	z	t start (min)	t end (min)	CID Collision Energy (%)
1091.01	2	5	58	27
423.729	2	5	58	27
842.949	2	5	58	27
1030.58	2	5	58	27
687.388	3	5	58	27
563.786	2	5	58	27
648.989	3	5	58	27
894.929	2	5	58	27
546.272	2	5	58	27
628.833	2	5	58	27
564.786	2	5	58	27
931.481	2	5	58	27
438.743	2	5	58	27
387.705	2	5	58	27
600.786	2	5	58	27
907.45	2	5	58	27
443.706	2	5	58	27
748.381	2	5	58	27
415.221	3	5	58	27
543.272	2	5	58	27
557.277	2	5	58	27
570.303	2	5	58	27
679.839	2	5	58	27
763.741	3	5	58	27
912.468	2	5	58	27
638.356	2	5	58	27
689.365	2	5	58	27
403.219	2	5	58	27
738.375	3	5	58	27
910.456	2	5	58	27
706.399	2	5	58	27
765.901	2	5	58	27
882.405	2	5	58	27
