## Supplemental Table 4 for "Targeted proteomics as a tool to detect SARS-CoV-2 proteins in clinical specimens"

### Sheet: suppltable sputum swab sup 3 jd
Protein	Protein Accession	Sample	Peptide	Precursor	Peptide Retention Time	Library Dot Product	Total Area	Total Area Fragment	Average Measured Retention Time	Normalized Area
SPIKE_SARS2	P0DTC2	sputum 2	GIYQTSNFR	548.2765++ (heavy)	40.08	0.8911	2716742656	2716742656	40.74	139110000
VME1_SARS2	P0DTC5	sputum 2	VAGDSGFAAYSR	605.7900++ (heavy)	43.09	0.8378	642900	642900	41.44	1132700
VME1_SARS2	P0DTC5	sputum 2	EITVATSR	443.7470++ (heavy)	26.38	0.8141	76402016	76402016	26.32	37091000
NCAP_SARS2	P0DTC9	sputum 2	AYNVTQAFGR	568.7898++ (heavy)	52.77	0.782	4742157824	4742157824	53.24	1460900000
SPIKE_SARS2	P0DTC2	sputum 2	TQLPPAYTNSFTR	753.3848++ (heavy)	58.26	0.7506	163404176	163404176	57.39	2377600
NCAP_SARS2	P0DTC9	sputum 2	AYNVTQAFGR	563.7856++	52.77	0.7433	15679470	15679470	53.24	1460900000
NCAP_SARS2	P0DTC9	sputum 2	GFYAEGSR	448.7105++ (heavy)	27.47	0.741	2521113344	2521113344	28.01	207400000
NCAP_SARS2	P0DTC9	sputum 2	GFYAEGSR	443.7063++	27.47	0.7163	2225994	2225994	28.01	207400000
SPIKE_SARS2	P0DTC2	sputum 2	TQLPPAYTNSFTR	748.3806++	58.26	0.6653	25518	25518	57.39	2377600
SPIKE_SARS2	P0DTC2	sputum 2	GIYQTSNFR	543.2724++	40.08	0.608	1493028	1493028	40.74	139110000
VME1_SARS2	P0DTC5	sputum 2	VAGDSGFAAYSR	600.7858++	43.09	0.5545	12158	12158	41.44	1132700
VME1_SARS2	P0DTC5	sputum 2	EITVATSR	438.7429++	26.38	0.5204	398092	398092	26.32	37091000
VME1_SARS2	P0DTC5	sputum 3	VAGDSGFAAYSR	605.7900++ (heavy)	41.29	0.9753	3857112320	3857112320	41.44	9437400
VME1_SARS2	P0DTC5	sputum 3	EITVATSR	438.7429++	25.78	0.9658	2050582	2050582	26.32	1707900
NCAP_SARS2	P0DTC9	sputum 3	GFYAEGSR	448.7105++ (heavy)	27.78	0.9625	2003144320	2003144320	28.01	3383200
SPIKE_SARS2	P0DTC2	sputum 3	GIYQTSNFR	548.2765++ (heavy)	40.26	0.959	3477884160	3477884160	40.74	3215800
VME1_SARS2	P0DTC5	sputum 3	EITVATSR	443.7470++ (heavy)	25.78	0.9532	3662172672	3662172672	26.32	1707900
NCAP_SARS2	P0DTC9	sputum 3	AYNVTQAFGR	568.7898++ (heavy)	53.34	0.9509	3657533952	3657533952	53.24	18183000
VME1_SARS2	P0DTC5	sputum 3	VAGDSGFAAYSR	600.7858++	41.29	0.9242	11330627	11330627	41.44	9437400
NCAP_SARS2	P0DTC9	sputum 3	AYNVTQAFGR	563.7856++	53.34	0.8906	21830540	21830540	53.24	18183000
NCAP_SARS2	P0DTC9	sputum 3	GFYAEGSR	443.7063++	27.78	0.8603	4061910	4061910	28.01	3383200
SPIKE_SARS2	P0DTC2	sputum 3	TQLPPAYTNSFTR	753.3848++ (heavy)	57.66	0.7771	3739890176	3739890176	57.39	1129200
SPIKE_SARS2	P0DTC2	sputum 3	GIYQTSNFR	543.2724++	40.26	0.5516	3860994	3860994	40.74	3215800
VME1_SARS2	P0DTC5	sputum 4	VAGDSGFAAYSR	605.7900++ (heavy)	41.09	0.9775	4173301248	4173301248	41.44	7718700
NCAP_SARS2	P0DTC9	sputum 4	GFYAEGSR	448.7105++ (heavy)	27.74	0.9613	2135769088	2135769088	28.01	2770200
SPIKE_SARS2	P0DTC2	sputum 4	GIYQTSNFR	548.2765++ (heavy)	40.34	0.9583	3571192576	3571192576	40.74	2275800
VME1_SARS2	P0DTC5	sputum 4	VAGDSGFAAYSR	600.7858++	41.09	0.9548	12929578	12929578	41.44	7718700
VME1_SARS2	P0DTC5	sputum 4	EITVATSR	443.7470++ (heavy)	25.7	0.9543	3464126464	3464126464	26.32	2230500
NCAP_SARS2	P0DTC9	sputum 4	AYNVTQAFGR	568.7898++ (heavy)	53.37	0.948	4354882048	4354882048	53.24	15625000
NCAP_SARS2	P0DTC9	sputum 4	AYNVTQAFGR	563.7856++	53.37	0.9311	26174206	26174206	53.24	15625000
VME1_SARS2	P0DTC5	sputum 4	EITVATSR	438.7429++	25.7	0.9045	3736386	3736386	26.32	2230500
NCAP_SARS2	P0DTC9	sputum 4	GFYAEGSR	443.7063++	27.74	0.802	4640389	4640389	28.01	2770200
SPIKE_SARS2	P0DTC2	sputum 4	TQLPPAYTNSFTR	753.3848++ (heavy)	57.15	0.7784	4099641344	4099641344	57.39	884970
VME1_SARS2	P0DTC5	sputum 5	VAGDSGFAAYSR	605.7900++ (heavy)	42.1	0.9872	9891453952	9891453952	41.44	12171000
VME1_SARS2	P0DTC5	sputum 5	VAGDSGFAAYSR	600.7858++	42.1	0.959	12170910	12170910	41.44	12171000
SPIKE_SARS2	P0DTC2	sputum 5	GIYQTSNFR	548.2765++ (heavy)	41.68	0.9019	8120422400	8120422400	40.74	1245900
SPIKE_SARS2	P0DTC2	sputum 5	GIYQTSNFR	543.2724++	41.68	0.85	1245867	1245867	40.74	1245900
VME1_SARS2	P0DTC5	sputum 5	EITVATSR	438.7429++	26.59	0.824	4926071	4926071	26.32	4926100
VME1_SARS2	P0DTC5	sputum 5	EITVATSR	443.7470++ (heavy)	26.59	0.8233	8140021760	8140021760	26.32	4926100
NCAP_SARS2	P0DTC9	sputum 5	AYNVTQAFGR	568.7898++ (heavy)	54.36	0.7828	9611592704	9611592704	53.24	16581000
NCAP_SARS2	P0DTC9	sputum 5	AYNVTQAFGR	563.7856++	54.36	0.7807	16580524	16580524	53.24	16581000
SPIKE_SARS2	P0DTC2	sputum 5	TQLPPAYTNSFTR	753.3848++ (heavy)	58.08	0.7635	9396940800	9396940800	57.39	1785500
NCAP_SARS2	P0DTC9	sputum 5	GFYAEGSR	448.7105++ (heavy)	28.84	0.7439	5644452352	5644452352	28.01	5696800
NCAP_SARS2	P0DTC9	sputum 5	GFYAEGSR	443.7063++	28.84	0.6793	5696757	5696757	28.01	5696800
SPIKE_SARS2	P0DTC2	sputum 5	TQLPPAYTNSFTR	748.3806++	58.08	0.5483	1785513	1785513	57.39	1785500
VME1_SARS2	P0DTC5	sputum 6	VAGDSGFAAYSR	600.7858++	42	0.9909	19258420	19258420	41.44	9335900
VME1_SARS2	P0DTC5	sputum 6	VAGDSGFAAYSR	605.7900++ (heavy)	42	0.986	4857729024	4857729024	41.44	9335900
NCAP_SARS2	P0DTC9	sputum 6	GFYAEGSR	448.7105++ (heavy)	28.48	0.9696	3345504000	3345504000	28.01	4187600
VME1_SARS2	P0DTC5	sputum 6	EITVATSR	443.7470++ (heavy)	26.51	0.9588	4476438016	4476438016	26.32	3380700
SPIKE_SARS2	P0DTC2	sputum 6	GIYQTSNFR	548.2765++ (heavy)	41.69	0.9559	4263993856	4263993856	40.74	467110
NCAP_SARS2	P0DTC9	sputum 6	AYNVTQAFGR	563.7856++	54.33	0.9552	31954110	31954110	53.24	15490000
NCAP_SARS2	P0DTC9	sputum 6	AYNVTQAFGR	568.7898++ (heavy)	54.33	0.9518	4880997888	4880997888	53.24	15490000
VME1_SARS2	P0DTC5	sputum 6	EITVATSR	438.7429++	26.51	0.9321	6973786	6973786	26.32	3380700
NCAP_SARS2	P0DTC9	sputum 6	GFYAEGSR	443.7063++	28.48	0.883	8638237	8638237	28.01	4187600
SPIKE_SARS2	P0DTC2	sputum 6	TQLPPAYTNSFTR	753.3848++ (heavy)	58.04	0.7885	4164124672	4164124672	57.39	1464400
SPIKE_SARS2	P0DTC2	sputum 6	GIYQTSNFR	543.2724++	41.69	0.777	963569	963569	40.74	467110
SPIKE_SARS2	P0DTC2	sputum 6	TQLPPAYTNSFTR	748.3806++	58.04	0.5725	3020872	3020872	57.39	1464400
VME1_SARS2	P0DTC5	sputum 7	VAGDSGFAAYSR	600.7858++	42.09	0.9891	12251656	12251656	41.44	8708600
VME1_SARS2	P0DTC5	sputum 7	VAGDSGFAAYSR	605.7900++ (heavy)	42.09	0.9819	6101259776	6101259776	41.44	8708600
NCAP_SARS2	P0DTC9	sputum 7	GFYAEGSR	448.7105++ (heavy)	28.68	0.9711	3860039680	3860039680	28.01	4354500
SPIKE_SARS2	P0DTC2	sputum 7	GIYQTSNFR	548.2765++ (heavy)	41.79	0.962	5349531136	5349531136	40.74	689670
VME1_SARS2	P0DTC5	sputum 7	EITVATSR	443.7470++ (heavy)	26.53	0.9573	5112983552	5112983552	26.32	3687500
NCAP_SARS2	P0DTC9	sputum 7	AYNVTQAFGR	568.7898++ (heavy)	54.38	0.9496	6403021312	6403021312	53.24	15001000
NCAP_SARS2	P0DTC9	sputum 7	AYNVTQAFGR	563.7856++	54.38	0.9466	21103608	21103608	53.24	15001000
VME1_SARS2	P0DTC5	sputum 7	EITVATSR	438.7429++	26.53	0.9275	5187698	5187698	26.32	3687500
SPIKE_SARS2	P0DTC2	sputum 7	GIYQTSNFR	543.2724++	41.79	0.8219	970267	970267	40.74	689670
NCAP_SARS2	P0DTC9	sputum 7	GFYAEGSR	443.7063++	28.68	0.8194	6126121	6126121	28.01	4354500
SPIKE_SARS2	P0DTC2	sputum 7	TQLPPAYTNSFTR	753.3848++ (heavy)	58.16	0.7871	5384823296	5384823296	57.39	1296300
VME1_SARS2	P0DTC5	sputum 8	VAGDSGFAAYSR	600.7858++	42.06	0.9898	14929147	14929147	41.44	10988000
VME1_SARS2	P0DTC5	sputum 8	VAGDSGFAAYSR	605.7900++ (heavy)	42.06	0.9848	4983092224	4983092224	41.44	10988000
NCAP_SARS2	P0DTC9	sputum 8	GFYAEGSR	448.7105++ (heavy)	28.69	0.9701	3107128064	3107128064	28.01	4083600
SPIKE_SARS2	P0DTC2	sputum 8	GIYQTSNFR	548.2765++ (heavy)	41.49	0.9613	4336843776	4336843776	40.74	634340
VME1_SARS2	P0DTC5	sputum 8	EITVATSR	443.7470++ (heavy)	26.51	0.9594	4358048768	4358048768	26.32	4362100
NCAP_SARS2	P0DTC9	sputum 8	AYNVTQAFGR	568.7898++ (heavy)	54.32	0.9492	5441273856	5441273856	53.24	13347000
NCAP_SARS2	P0DTC9	sputum 8	AYNVTQAFGR	563.7856++	54.32	0.9489	18135158	18135158	53.24	13347000
VME1_SARS2	P0DTC5	sputum 8	EITVATSR	438.7429++	26.51	0.9147	5926787	5926787	26.32	4362100
SPIKE_SARS2	P0DTC2	sputum 8	GIYQTSNFR	543.2724++	41.49	0.85	861879	861879	40.74	634340
NCAP_SARS2	P0DTC9	sputum 8	GFYAEGSR	443.7063++	28.69	0.8247	5548445	5548445	28.01	4083600
SPIKE_SARS2	P0DTC2	sputum 8	TQLPPAYTNSFTR	753.3848++ (heavy)	58.07	0.7891	4219146752	4219146752	57.39	1178400
SPIKE_SARS2	P0DTC2	sputum 8	TQLPPAYTNSFTR	748.3806++	58.07	0.5723	1601141	1601141	57.39	1178400
VME1_SARS2	P0DTC5	swab 1	VAGDSGFAAYSR	605.7900++ (heavy)	40.39	0.9781	4467004928	4467004928	41.44	365560000
NCAP_SARS2	P0DTC9	swab 1	GFYAEGSR	448.7105++ (heavy)	27.02	0.9677	3324057600	3324057600	28.01	40359000
SPIKE_SARS2	P0DTC2	swab 1	GIYQTSNFR	548.2765++ (heavy)	39.68	0.9584	3374583040	3374583040	40.74	8844200
VME1_SARS2	P0DTC5	swab 1	EITVATSR	443.7470++ (heavy)	26.13	0.9558	5310467072	5310467072	26.32	132240000
NCAP_SARS2	P0DTC9	swab 1	AYNVTQAFGR	568.7898++ (heavy)	52.65	0.9484	3204412160	3204412160	53.24	221630000
SPIKE_SARS2	P0DTC2	swab 1	GIYQTSNFR	543.2724++	39.68	0.7938	107051	107051	40.74	8844200
SPIKE_SARS2	P0DTC2	swab 1	TQLPPAYTNSFTR	753.3848++ (heavy)	57.52	0.7769	469842240	469842240	57.39	210740
SPIKE_SARS2	P0DTC2	swab 1	TQLPPAYTNSFTR	748.3806++	57.52	0.7648	2551	2551	57.39	210740
VME1_SARS2	P0DTC5	swab 1	EITVATSR	438.7429++	26.13	0.5697	1600586	1600586	26.32	132240000
NCAP_SARS2	P0DTC9	swab 1	GFYAEGSR	443.7063++	27.02	0.5637	488504	488504	28.01	40359000
VME1_SARS2	P0DTC5	swab 2	VAGDSGFAAYSR	605.7900++ (heavy)	40.83	0.9747	3600948480	3600948480	41.44	8646800
NCAP_SARS2	P0DTC9	swab 2	GFYAEGSR	448.7105++ (heavy)	28.6	0.9736	4158958080	4158958080	28.01	21500000
SPIKE_SARS2	P0DTC2	swab 2	GIYQTSNFR	548.2765++ (heavy)	40	0.9604	3139896832	3139896832	40.74	179070000
VME1_SARS2	P0DTC5	swab 2	EITVATSR	443.7470++ (heavy)	27.06	0.9585	6487747072	6487747072	26.32	11041000
NCAP_SARS2	P0DTC9	swab 2	AYNVTQAFGR	568.7898++ (heavy)	51.01	0.9491	3426578432	3426578432	53.24	46662000
SPIKE_SARS2	P0DTC2	swab 2	TQLPPAYTNSFTR	753.3848++ (heavy)	54.95	0.7774	2450195712	2450195712	57.39	117580000
VME1_SARS2	P0DTC5	swab 3	VAGDSGFAAYSR	605.7900++ (heavy)	40.62	0.9779	5487394816	5487394816	41.44	147610000
NCAP_SARS2	P0DTC9	swab 3	GFYAEGSR	448.7105++ (heavy)	27.29	0.9671	3328544768	3328544768	28.01	19416000
SPIKE_SARS2	P0DTC2	swab 3	GIYQTSNFR	548.2765++ (heavy)	40.81	0.9581	3996409088	3996409088	40.74	16483000
VME1_SARS2	P0DTC5	swab 3	EITVATSR	443.7470++ (heavy)	26.32	0.958	5327186944	5327186944	26.32	94629000
NCAP_SARS2	P0DTC9	swab 3	AYNVTQAFGR	568.7898++ (heavy)	52.93	0.9486	4158491136	4158491136	53.24	155260000
SPIKE_SARS2	P0DTC2	swab 3	TQLPPAYTNSFTR	753.3848++ (heavy)	57	0.7734	3997606400	3997606400	57.39	4526600
VME1_SARS2	P0DTC5	swab 3	EITVATSR	438.7429++	26.32	0.5879	1775106	1775106	26.32	94629000
NCAP_SARS2	P0DTC9	swab 3	GFYAEGSR	443.7063++	27.29	0.5583	364222	364222	28.01	19416000
VME1_SARS2	P0DTC5	swab 4	VAGDSGFAAYSR	605.7900++ (heavy)	40.3	0.9815	4769317888	4769317888	41.44	16033000
NCAP_SARS2	P0DTC9	swab 4	GFYAEGSR	448.7105++ (heavy)	27.52	0.9658	3569975808	3569975808	28.01	4888100
VME1_SARS2	P0DTC5	swab 4	EITVATSR	443.7470++ (heavy)	26.03	0.9587	5542404096	5542404096	26.32	11302000
SPIKE_SARS2	P0DTC2	swab 4	GIYQTSNFR	548.2765++ (heavy)	40.3	0.9572	4338607616	4338607616	40.74	52345000
NCAP_SARS2	P0DTC9	swab 4	AYNVTQAFGR	568.7898++ (heavy)	52.2	0.9479	3074061312	3074061312	53.24	8735800
VME1_SARS2	P0DTC5	swab 4	EITVATSR	438.7429++	26.03	0.7899	2110818	2110818	26.32	11302000
SPIKE_SARS2	P0DTC2	swab 4	TQLPPAYTNSFTR	748.3806++	56.4	0.7838	3646340	3646340	57.39	19524000
NCAP_SARS2	P0DTC9	swab 4	AYNVTQAFGR	563.7856++	52.2	0.7793	1631505	1631505	53.24	8735800
SPIKE_SARS2	P0DTC2	swab 4	TQLPPAYTNSFTR	753.3848++ (heavy)	56.4	0.7713	3165262848	3165262848	57.39	19524000
